# Repeated horizontal acquisition of lagriamide-producing symbionts in Lagriinae beetles

**DOI:** 10.1101/2024.01.23.576914

**Authors:** Siddharth Uppal, Samantha C. Waterworth, Alina Nick, Heiko Vogel, Laura V. Flórez, Martin Kaltenpoth, Jason C. Kwan

## Abstract

Microbial symbionts associate with multicellular organisms on a continuum from facultative associations to mutual codependency. In some of the oldest intracellular symbioses there is exclusive vertical symbiont transmission, and co-diversification of symbiotic partners over millions of years. Such symbionts often undergo genome reduction due to low effective population sizes, frequent population bottlenecks, and reduced purifying selection. Here, we describe multiple independent acquisition events of closely related defensive symbionts followed by genome erosion in a group of Lagriinae beetles. Previous work in *Lagria villosa* revealed the dominant genome-eroded symbiont of the genus *Burkholderia* produces the antifungal compound lagriamide and protects the beetle’s eggs and larvae from antagonistic fungi. Here, we use metagenomics to assemble 11 additional genomes of lagriamide-producing symbionts from seven different host species within Lagriinae from five countries, to unravel the evolutionary history of this symbiotic relationship. In each host species, we detected one dominant genome-eroded *Burkholderia* symbiont encoding the lagriamide biosynthetic gene cluster (BGC). Surprisingly, however, we did not find evidence for host-symbiont co-diversification, or for a monophyly of the lagriamide-producing symbionts. Instead, our analyses support at least four independent acquisition events of lagriamide-encoding symbionts and subsequent genome erosion in each of these lineages. By contrast, a clade of plant-associated relatives retained large genomes but secondarily lost the lagriamide BGC. In conclusion, our results reveal a dynamic evolutionary history with multiple independent symbiont acquisitions characterized by high degree of specificity. They highlight the importance of the specialized metabolite lagriamide for the establishment and maintenance of this defensive symbiosis.
