## Supplementary material for "Repeated horizontal acquisition of lagriamide-producing symbionts in Lagriinae beetles": Table S1

### Sheet: Sheet1
Table S1. Stastics of contig(s) with beetle mitogenome
Sample	Species	Number of contigs	Average contig length (bp)	Length weighted GC %
Lgren	Lagria grenieri	1	14802	20.0784
Loki	Lagria okinawana	4	6869	22.9946
LhG	Lagria hirta	1	14822	20.9081
LhSB	Lagria hirta	1	15251	20.5429
Lruf2	Lagria rufipennis	1	15075	19.7015
LhHG	Lagria hirta	1	13694	21.0968
Lv20	Lagria villosa	1	14670	22.0995
Lruf1	Lagria rufipennis	1	13988	20.2837
Ecno	Ecnolagria sp.	1	19781	26.5186
Latri	Lagria atripes	1	15501	19.7213
