## Supplementary material for "Repeated horizontal acquisition of lagriamide-producing symbionts in Lagriinae beetles": Table S2

### Sheet: Sheet information
Sheet	Data presented
Sheet A	Statistics and taxonomic information about all metagenome-assembled genomes.
Sheet B	Comparative analysis of lagriamide carrying MAGs with other Burkholderia genomes.

### Sheet: SheetA
Bin	Host	Country	Region	Size (Mbp)	Coverage	GC%	#Contigs	N50 (bp)	Longest contig (bp)	Completeness	Contamination	Core gene percentage	Quality	kingdom	phylum	class	order	family	genus	species
Ecno_1	Ecnolagria sp.	Australia	New South Wales	0.802216	4.29652	28.888	126	6957	21166	4.21	0	NaN	Low	Unclassified	NaN	NaN	NaN	NaN	NaN	NaN
Ecno_2	Ecnolagria sp.	Australia	New South Wales	0.249133	22.4666	60.7732	25	10817	25935	5.78	0	11.9048	Low	Unclassified Bacteria	NaN	NaN	NaN	NaN	NaN	NaN
Ecno_3	Ecnolagria sp.	Australia	New South Wales	3.16592	87.6186	67.0454	419	8701	87409	91.03	0.02	57.1429	High	Bacteria	Pseudomonadota	Gammaproteobacteria	Burkholderiales	Burkholderiaceae	Burkholderia	NaN
Ecno_4	Ecnolagria sp.	Australia	New South Wales	2.48215	59.1526	63.7755	404	6347	44196	23.19	3.71	28.5714	Low	Bacteria	Pseudomonadota	Gammaproteobacteria	Burkholderiales	Burkholderiaceae	Burkholderia	NaN
Latri_1	Lagria atripes	Germany	Rhineland Palatinate	2.02073	29.6399	67.8346	280	7903	93629	66.09	3.15	48.8095	Medium	Bacteria	Pseudomonadota	Gammaproteobacteria	Burkholderiales	Burkholderiaceae	Burkholderia	NaN
Latri_2	Lagria atripes	Germany	Rhineland Palatinate	7.58303	15.7245	68.4794	205	62101	247627	86.41	6.06	60.7143	Medium	Bacteria	Pseudomonadota	Gammaproteobacteria	Burkholderiales	Burkholderiaceae	Burkholderia	Burkholderia gladioli
Latri_3	Lagria atripes	Germany	Rhineland Palatinate	3.60601	20.2526	63.4646	380	11180	59715	77.93	0.07	84.5238	Medium	Bacteria	Pseudomonadota	Gammaproteobacteria	Burkholderiales	Burkholderiaceae	Pandoraea	Pandoraea iniqua
Latri_4	Lagria atripes	Germany	Rhineland Palatinate	4.7506	3.28131	53.8563	211	39866	181776	100	1.17	96.4286	High	Bacteria	Pseudomonadota	Gammaproteobacteria	Enterobacterales	Enterobacteriaceae	BIGb0383	NaN
Latri_5	Lagria atripes	Germany	Rhineland Palatinate	4.03984	8.67915	39.7441	126	45368	132498	100	0	76.1905	High	Bacteria	Bacteroidota	Bacteroidia	Chitinophagales	Chitinophagaceae	QFOI01	NaN
Latri_6	Lagria atripes	Germany	Rhineland Palatinate	4.60205	6.84299	65.9989	73	97806	309042	100	0.1	92.8571	High	Bacteria	Pseudomonadota	Gammaproteobacteria	Xanthomonadales	Xanthomonadaceae	Stenotrophomonas	Stenotrophomonas lactitubi
Latri_7	Lagria atripes	Germany	Rhineland Palatinate	3.83272	12.2374	64.7259	317	15214	64360	89.89	0.72	90.4762	Medium	Bacteria	Pseudomonadota	Gammaproteobacteria	Xanthomonadales	Rhodanobacteraceae	Luteibacter	Luteibacter anthropi
Latri_8	Lagria atripes	Germany	Rhineland Palatinate	6.46888	4.34524	60.1817	227	40795	187382	100	0.19	91.6667	High	Bacteria	Pseudomonadota	Gammaproteobacteria	Pseudomonadales	Pseudomonadaceae	Pseudomonas_E	Pseudomonas_E sp005938045
Lgren_1	Lagria grenieri	Spain	Huelva	3.60523	5.39106	67.2023	395	11127	46077	86.88	0.96	88.0952	Medium	Bacteria	Pseudomonadota	Gammaproteobacteria	Xanthomonadales	Xanthomonadaceae	Stenotrophomonas	Stenotrophomonas sp002192255
Lgren_2	Lagria grenieri	Spain	Huelva	3.84343	4.55334	64.6884	495	8914	54659	75.1	6	50	Medium	Bacteria	Pseudomonadota	Gammaproteobacteria	Xanthomonadales	Rhodanobacteraceae	Luteibacter	Luteibacter anthropi
Lgren_3	Lagria grenieri	Spain	Huelva	3.98494	12.8842	61.9539	546	8392	92340	94.49	5.26	90.4762	Medium	Bacteria	Pseudomonadota	Gammaproteobacteria	Xanthomonadales	Rhodanobacteraceae	Dyella	NaN
Lgren_4	Lagria grenieri	Spain	Huelva	2.77102	5.53787	63.4603	449	6592	34751	65.66	0.53	45.2381	Medium	Bacteria	Pseudomonadota	Gammaproteobacteria	Burkholderiales	Burkholderiaceae	Pandoraea	Pandoraea iniqua
Lgren_5	Lagria grenieri	Spain	Huelva	0.057323	4.9711	60.8674	11	4616	14982	29.07	0.02	28.5714	Low	Bacteria	Pseudomonadota	Gammaproteobacteria	Burkholderiales	Burkholderiaceae	Pandoraea	Pandoraea iniqua
Lgren_6	Lagria grenieri	Spain	Huelva	1.14245	83.0281	64.1629	205	5417	91929	64.56	0	67.8571	Medium	Bacteria	Pseudomonadota	Gammaproteobacteria	Burkholderiales	Burkholderiaceae	Burkholderia	NaN
Lgren_7	Lagria grenieri	Spain	Huelva	1.79554	5.88995	68.3952	347	5341	23904	56.35	0.09	41.6667	Medium	Bacteria	Pseudomonadota	Gammaproteobacteria	Burkholderiales	Burkholderiaceae	Burkholderia	Burkholderia gladioli
LhG_1	Lagria hirta	Spain	Galicia	2.70739	557.112	63.8066	376	8034	91830	85.4	0.9	76.1905	Medium	Bacteria	Pseudomonadota	Gammaproteobacteria	Burkholderiales	Burkholderiaceae	Burkholderia	NaN
LhG_2	Lagria hirta	Spain	Galicia	4.66719	8.40979	66.5941	149	45113	180368	99.99	0.34	91.6667	High	Bacteria	Pseudomonadota	Gammaproteobacteria	Xanthomonadales	Xanthomonadaceae	Stenotrophomonas	Stenotrophomonas maltophilia_AU
LhG_3	Lagria hirta	Spain	Galicia	0.250987	41.1422	48.7093	62	3805	19814	8.18	0.04	5.95238	Low	Unclassified Bacteria	NaN	NaN	NaN	NaN	NaN	NaN
LhHG_1	Lagria hirta	Germany	Rhineland Palatinate	4.51828	154.136	66.5417	2	3620429	3620429	100	0.01	92.8571	High	Bacteria	Pseudomonadota	Gammaproteobacteria	Xanthomonadales	Xanthomonadaceae	Stenotrophomonas	Stenotrophomonas maltophilia_AU
LhHG_2	Lagria hirta	Germany	Rhineland Palatinate	1.14026	868.517	63.2595	170	6598	127478	46.01	0.09	47.619	Low	Bacteria	Pseudomonadota	Gammaproteobacteria	Burkholderiales	Burkholderiaceae	Burkholderia	NaN
LhHG_3	Lagria hirta	Germany	Rhineland Palatinate	5.09676	100.615	68.5643	57	140811	462709	64.27	0.74	59.5238	Medium	Bacteria	Pseudomonadota	Gammaproteobacteria	Burkholderiales	Burkholderiaceae	Burkholderia	Burkholderia gladioli
LhHG_4	Lagria hirta	Germany	Rhineland Palatinate	0.432117	279.188	64.8031	11	79785	96405	9.69	0.01	15.4762	Low	Bacteria	Pseudomonadota	Gammaproteobacteria	Burkholderiales	Burkholderiaceae	Burkholderia	Burkholderia gladioli
LhHG_5	Lagria hirta	Germany	Rhineland Palatinate	4.81695	10.3606	60.4006	177	42127	183254	80.26	0.11	78.5714	Medium	Bacteria	Pseudomonadota	Gammaproteobacteria	Pseudomonadales	Pseudomonadaceae	Pseudomonas_E	Pseudomonas_E sp005938045
LhHG_6	Lagria hirta	Germany	Rhineland Palatinate	3.0072	56.7566	56.1228	223	18720	78217	68.18	0.25	45.2381	Medium	Bacteria	Pseudomonadota	Gammaproteobacteria	Enterobacterales	Enterobacteriaceae	Serratia_J	Serratia_J liquefaciens_A
LhHG_7	Lagria hirta	Germany	Rhineland Palatinate	0.046061	280.919	53.7418	2	41508	41508	30.69	0	28.5714	Low	Bacteria	Pseudomonadota	Gammaproteobacteria	Enterobacterales	Enterobacteriaceae	Serratia_J	Serratia_J liquefaciens
LhSB_1	Lagria hirta	Germany	Hessen	1.1704	261.743	64.5961	212	5434	88724	65.78	0	67.8571	Medium	Bacteria	Pseudomonadota	Gammaproteobacteria	Burkholderiales	Burkholderiaceae	Burkholderia	NaN
LhSB_2	Lagria hirta	Germany	Hessen	1.33392	14.7334	61.0957	132	14881	127516	18.55	1.85	30.9524	Low	Bacteria	Pseudomonadota	Gammaproteobacteria	Burkholderiales	Burkholderiaceae	Burkholderia	NaN
LhSB_3	Lagria hirta	Germany	Hessen	4.19019	6.71946	56.0843	398	14390	76291	91.68	0.56	96.4286	High	Bacteria	Pseudomonadota	Gammaproteobacteria	Enterobacterales	Enterobacteriaceae	Serratia_J	Serratia_J liquefaciens_A
LhSB_4	Lagria hirta	Germany	Hessen	4.51407	27.647	66.5611	35	222651	577394	100	0.01	91.6667	High	Bacteria	Pseudomonadota	Gammaproteobacteria	Xanthomonadales	Xanthomonadaceae	Stenotrophomonas	Stenotrophomonas maltophilia_AU
LhSB_5	Lagria hirta	Germany	Hessen	7.71434	7.05355	68.6797	275	41232	166689	94.26	3.62	63.0952	High	Bacteria	Pseudomonadota	Gammaproteobacteria	Burkholderiales	Burkholderiaceae	Burkholderia	Burkholderia gladioli
LhStG	Lagria hirta	Germany	Thuringia	8.40473	NaN	67.0518	2	4462638	4462638	99.94	1.94	90.4762	High	Bacteria	Pseudomonadota	Gammaproteobacteria	Burkholderiales	Burkholderiaceae	Burkholderia	Burkholderia gladioli
Lruf2_1	Lagria rufipennis	Japan	Tokushima, Osaka and Kagoshima	1.2523	17.1266	55.2921	276	4273	16851	27.07	0.21	46.4286	Low	Bacteria	Pseudomonadota	Gammaproteobacteria	Pseudomonadales	Pseudomonadaceae	Pseudomonas_E	NaN
Lruf2_2	Lagria rufipennis	Japan	Tokushima, Osaka and Kagoshima	2.669	582.667	66.0625	387	7451	55249	85.22	0.95	79.7619	Medium	Bacteria	Pseudomonadota	Gammaproteobacteria	Burkholderiales	Burkholderiaceae	Burkholderia	Burkholderia gladioli
Lruf2_3	Lagria rufipennis	Japan	Tokushima, Osaka and Kagoshima	1.76527	12.5457	61.7515	325	5346	99004	29.93	0.32	35.7143	Low	Bacteria	Pseudomonadota	Gammaproteobacteria	Burkholderiales	Burkholderiaceae	Pandoraea	Pandoraea sputorum
Loki_1	Lagria okinawana	Japan	Okinawa	5.5759	47.2364	59.1309	263	31072	103003	99.88	0.22	94.0476	High	Bacteria	Pseudomonadota	Gammaproteobacteria	Pseudomonadales	Pseudomonadaceae	Pseudomonas_E	NaN
Loki_2	Lagria okinawana	Japan	Okinawa	2.14347	928.222	62.3576	360	6360	60396	78.79	0.06	77.381	Medium	Bacteria	Pseudomonadota	Gammaproteobacteria	Burkholderiales	Burkholderiaceae	Burkholderia	NaN
Lruf1_1	Lagria rufipennis	Japan	Osaka and Ibaraki	1.9351	636.055	65.5089	368	5267	29589	55.4	0.24	47.619	Medium	Bacteria	Pseudomonadota	Gammaproteobacteria	Burkholderiales	Burkholderiaceae	Burkholderia	Burkholderia gladioli
Lv19_1_2	Lagria villosa	Brazil	Sao Paulo State	5.39939	68.2734	65.1604	56	160100	442983	100	0.29	90.4762	High	Bacteria	Pseudomonadota	Gammaproteobacteria	Xanthomonadales	Rhodanobacteraceae	Luteibacter	Luteibacter sp009912395
Lv19_1_3	Lagria villosa	Brazil	Sao Paulo State	5.19471	15.737	37.2564	336	23901	101202	100	2.79	90.4762	High	Bacteria	Pseudomonadota	Gammaproteobacteria	Pseudomonadales	Moraxellaceae	Acinetobacter	Acinetobacter bereziniae_A
Lv19_2_3	Lagria villosa	Brazil	Sao Paulo State	3.99459	298.34	68.099	102	59921	189104	98.6	0.53	91.6667	High	Bacteria	Pseudomonadota	Gammaproteobacteria	Burkholderiales	Burkholderiaceae_B	Comamonas_F	Comamonas_F wautersii_A
Lv19_3_0	Lagria villosa	Brazil	Sao Paulo State	4.0061	90.0177	67.8509	8	806143	1000415	85.12	0.58	76.1905	Medium	Bacteria	Pseudomonadota	Gammaproteobacteria	Xanthomonadales	Xanthomonadaceae	Stenotrophomonas	Stenotrophomonas maltophilia_AV
Lv19_34_1	Lagria villosa	Brazil	Sao Paulo State	2.84472	34.4744	61.806	164	21645	63007	44.5	1.16	16.6667	Low	Bacteria	Pseudomonadota	Gammaproteobacteria	Pseudomonadales	Pseudomonadaceae	Pseudomonas_E	NaN
Lv19_4_0	Lagria villosa	Brazil	Sao Paulo State	8.81783	8.2674	66.3884	69	233412	949017	99.81	4.79	84.5238	High	Bacteria	Pseudomonadota	Gammaproteobacteria	Burkholderiales	Burkholderiaceae	Burkholderia	Burkholderia lata
Lv19_4_12	Lagria villosa	Brazil	Sao Paulo State	4.19406	4.61155	67.632	721	5985	34897	62.78	0.39	46.4286	Medium	Bacteria	Pseudomonadota	Gammaproteobacteria	Burkholderiales	Burkholderiaceae_B	Comamonas	Comamonas tsuruhatensis
Lv19_4_6	Lagria villosa	Brazil	Sao Paulo State	4.69245	169.958	64.1253	254	27215	85046	99.48	0.15	91.6667	High	Bacteria	Pseudomonadota	Gammaproteobacteria	Burkholderiales	Burkholderiaceae	Herbaspirillum	Herbaspirillum frisingense_B
Lv19_43_4	Lagria villosa	Brazil	Sao Paulo State	0.274502	142.659	59.695	41	7722	18368	10.52	0.13	36.9048	Low	Bacteria	Pseudomonadota	Gammaproteobacteria	Pseudomonadales	Pseudomonadaceae	Pseudomonas_E	NaN
Lv19_44_0	Lagria villosa	Brazil	Sao Paulo State	4.10337	17.9715	61.7942	299	17493	75253	63.18	3.6	33.3333	Medium	Bacteria	Pseudomonadota	Gammaproteobacteria	Pseudomonadales	Pseudomonadaceae	Pseudomonas_E	NaN
Lv19_5_1	Lagria villosa	Brazil	Sao Paulo State	4.70682	354.877	69.149	129	61974	349493	94.52	2.91	90.4762	High	Bacteria	Pseudomonadota	Gammaproteobacteria	Burkholderiales	Burkholderiaceae_B	WNDY01	WNDY01 sp009914555
Lv19_5_3	Lagria villosa	Brazil	Sao Paulo State	6.92365	71.2917	69.8721	341	29650	126814	93.62	0.55	77.381	High	Bacteria	Pseudomonadota	Gammaproteobacteria	Burkholderiales	Burkholderiaceae_B	Variovorax	Variovorax sp900115375
Lv19_6_14	Lagria villosa	Brazil	Sao Paulo State	1.69353	61.7343	66.8646	130	15537	36666	66.95	0.65	33.3333	Medium	Bacteria	Pseudomonadota	Gammaproteobacteria	Burkholderiales	Burkholderiaceae	Burkholderia	NaN
Lv19_6_18	Lagria villosa	Brazil	Sao Paulo State	1.62384	207.762	66.9705	222	7755	32432	67.46	0.3	34.5238	Medium	Bacteria	Pseudomonadota	Gammaproteobacteria	Burkholderiales	Burkholderiaceae	Burkholderia	Burkholderia gladioli_B
Lv19_66_39	Lagria villosa	Brazil	Sao Paulo State	0.015363	46.6391	57.7752	2	7709	7709	34.93	0.41	25	Low	Bacteria	Pseudomonadota	Gammaproteobacteria	Pseudomonadales	Pseudomonadaceae	Pseudomonas	Pseudomonas nitroreducens_B
Lv19_7_0	Lagria villosa	Brazil	Sao Paulo State	2.90245	23.6916	66.4379	157	19787	477404	46.61	1.05	28.5714	Low	Bacteria	Pseudomonadota	Gammaproteobacteria	Xanthomonadales	Xanthomonadaceae	Stenotrophomonas	NaN
Lv19_7_14	Lagria villosa	Brazil	Sao Paulo State	0.356647	37.2498	63.3798	29	13052	39766	16	0	16.6667	Low	Bacteria	Pseudomonadota	Gammaproteobacteria	Pseudomonadales	Pseudomonadaceae	Pseudomonas	NaN
Lv19_8_1	Lagria villosa	Brazil	Sao Paulo State	2.75276	20.9126	65.648	363	8737	40732	42.45	1.87	21.4286	Low	Bacteria	Pseudomonadota	Gammaproteobacteria	Pseudomonadales	Pseudomonadaceae	Pseudomonas	NaN
Lv20_1	Lagria villosa	Brazil	Sao Paulo State	8.35363	77.67	66.3329	14	2242980	2258555	100	1.02	90.4762	High	Bacteria	Pseudomonadota	Gammaproteobacteria	Burkholderiales	Burkholderiaceae	Burkholderia	Burkholderia arboris
Lv20_10	Lagria villosa	Brazil	Sao Paulo State	6.4164	31.5041	64.5318	138	552142	838082	100	7.72	91.6667	Medium	Bacteria	Pseudomonadota	Gammaproteobacteria	Xanthomonadales	Rhodanobacteraceae	Luteibacter	Luteibacter sp009912395
Lv20_11	Lagria villosa	Brazil	Sao Paulo State	4.76751	32.9414	64.1438	218	31830	108097	99.63	0.22	89.2857	High	Bacteria	Pseudomonadota	Gammaproteobacteria	Burkholderiales	Burkholderiaceae	Herbaspirillum	Herbaspirillum frisingense_B
Lv20_12	Lagria villosa	Brazil	Sao Paulo State	0.663588	2.48861	62.5385	146	4265	21277	9.83	0.01	16.6667	Low	Unclassified Bacteria	NaN	NaN	NaN	NaN	NaN	NaN
Lv20_13	Lagria villosa	Brazil	Sao Paulo State	0.766398	181.9	54.9019	70	17269	122500	18.08	1.09	22.619	Low	Bacteria	Pseudomonadota	Gammaproteobacteria	Burkholderiales	Burkholderiaceae	Burkholderia	NaN
Lv20_14	Lagria villosa	Brazil	Sao Paulo State	6.62239	9.41689	61.2221	308	76708	231022	99.99	9.4	92.8571	Medium	Bacteria	Pseudomonadota	Gammaproteobacteria	Pseudomonadales	Pseudomonadaceae	Pseudomonas_E	NaN
Lv20_15	Lagria villosa	Brazil	Sao Paulo State	0.022419	1.68216	51.3538	4	4483	10982	37.01	0	28.5714	Low	Bacteria	Pseudomonadota	Gammaproteobacteria	Enterobacterales	Enterobacteriaceae	Serratia	Serratia bockelmannii
Lv20_16	Lagria villosa	Brazil	Sao Paulo State	3.87941	3.60946	59.2083	502	9008	44948	72.1	2.58	52.381	Medium	Bacteria	Pseudomonadota	Gammaproteobacteria	Enterobacterales	Enterobacteriaceae	Serratia	Serratia bockelmannii
Lv20_17	Lagria villosa	Brazil	Sao Paulo State	6.94013	179.124	52.3804	640	19300	133330	99.63	20.94	90.4762	Low	Bacteria	Pseudomonadota	Alphaproteobacteria	Rhizobiales	Rhizobiaceae	Ochrobactrum_A	Ochrobactrum_A pseudogrignonensis
Lv20_2	Lagria villosa	Brazil	Sao Paulo State	2.04672	6.66929	66.6935	291	7606	31967	81.51	5.45	58.3333	Medium	Bacteria	Pseudomonadota	Gammaproteobacteria	Burkholderiales	Burkholderiaceae	Burkholderia	Burkholderia gladioli_B
Lv20_3	Lagria villosa	Brazil	Sao Paulo State	1.25405	3.29609	67.0955	290	4191	12760	20.96	0.29	13.0952	Low	Unclassified Bacteria	NaN	NaN	NaN	NaN	NaN	NaN
Lv20_4	Lagria villosa	Brazil	Sao Paulo State	4.16852	38.2605	38.0782	486	10750	47809	86.46	1.18	78.5714	Medium	Bacteria	Pseudomonadota	Gammaproteobacteria	Pseudomonadales	Moraxellaceae	Acinetobacter	Acinetobacter bereziniae_A
Lv20_5	Lagria villosa	Brazil	Sao Paulo State	3.9689	28.6875	68.1049	112	51849	189080	98.64	0.1	92.8571	High	Bacteria	Pseudomonadota	Gammaproteobacteria	Burkholderiales	Burkholderiaceae_B	Comamonas_F	Comamonas_F wautersii_A
Lv20_6	Lagria villosa	Brazil	Sao Paulo State	4.51862	15.2276	67.6964	8	2582409	2582409	99.86	0.64	91.6667	High	Bacteria	Pseudomonadota	Gammaproteobacteria	Xanthomonadales	Xanthomonadaceae	Stenotrophomonas	Stenotrophomonas maltophilia_AV
Lv20_7	Lagria villosa	Brazil	Sao Paulo State	4.62836	147.544	69.6631	40	201695	489069	99.9	0.15	92.8571	High	Bacteria	Pseudomonadota	Gammaproteobacteria	Burkholderiales	Burkholderiaceae_B	WNDY01	WNDY01 sp009914555
Lv20_8	Lagria villosa	Brazil	Sao Paulo State	3.30976	33.2928	57.8811	477	7504	133882	40.88	2.1	23.8095	Low	Bacteria	Pseudomonadota	Alphaproteobacteria	Rhizobiales	Rhizobiaceae	Rhizobium	Rhizobium sp016429015
Lv20_9	Lagria_villosa	Brazil	Sao Paulo State	1.88845	281.979	58.5141	200	11699	99421	81.93	0	79.7619	Medium	Bacteria	Pseudomonadota	Gammaproteobacteria	Burkholderiales	Burkholderiaceae	Burkholderia	Burkholderia gladioli_A
LvStA	Lagria villosa	Brazil	Sao Paulo State	8.56181	NaN	67.9361	4	4282277	4282277	100	5.78	91.6667	Medium	Bacteria	Pseudomonadota	Gammaproteobacteria	Burkholderiales	Burkholderiaceae	Burkholderia	Burkholderia gladioli
LvStB	Lagria villosa	Brazil	Sao Paulo State	2.07842	1983.67	58.9529	294	8138	99474	89.67	0.16	85.7143	Medium	Bacteria	Pseudomonadota	Gammaproteobacteria	Burkholderiales	Burkholderiaceae	Burkholderia	Burkholderia gladioli_A
LvStB_2023	Lagria villosa	Brazil	Sao Paulo State	2.50322	2263.87	58.6337	3	1892292	1892292	97.11	0.02	85.7143	High	Bacteria	Pseudomonadota	Gammaproteobacteria	Burkholderiales	Burkholderiaceae	Burkholderia	Burkholderia gladioli_A
	Other Burkholderia
	Burkholderia with LGA BGC

### Sheet: SheetB
Bin/Genome	Taxonomy	Host	Country	Size	GC	Completeness	Contamination	Core gene percentage	Quality	Total ORFs	Pseudogenes	Pseudogne percent	Transposase_DRAM	Transposase_DRAM_per_Mbp	Transposases_Prokka	Transposases_Prokka_per_Mbp	Initial coding density	Coding density without pseudogenes	Category
Ecno_3	Burkholderia sp.	Ecnolagria sp.	Australia	3.16592	67.0454	91.03	0.02	57.1429	High	3081	738	23.9533	37	11.7215	14	4.43517	81.93	67.9	Burkholderia LGA carrier
Latri_1	Burkholderia sp.	Lagria atripes	Germany	2.02073	67.8346	66.09	3.15	48.8095	Medium	1841	453	24.6062	59	29.6922	23	11.382	81.51	70.63	Burkholderia LGA carrier
Lgren_6	Burkholderia sp.	Lagria grenieri	Spain	1.14245	64.1629	64.56	0	67.8571	Medium	954	161	16.8763	109	95.4092	27	23.6335	79.85	72.43	Burkholderia LGA carrier
LhG_1	Burkholderia sp.	Lagria hirta	Spain	2.70739	63.8066	85.4	0.9	76.1905	Medium	3123	1298	41.5626	1058	390.782	412	152.176	76.15	57.92	Burkholderia LGA carrier
LhHG_2	Burkholderia sp.	Lagria hirta	Germany	1.14026	63.2595	46.01	0.09	47.619	Low	1015	170	16.7488	69	60.5125	38	33.3257	82.67	74.3	Burkholderia LGA carrier
LhSB_1	Burkholderia sp.	Lagria hirta	Germany	1.1704	64.5961	65.78	0	67.8571	Medium	1011	225	22.2552	139	118.762	42	35.885	80.62	69.9	Burkholderia LGA carrier
Lruf2_2	B.gladioli	Lagria rufipennis	Japan	2.669	66.0625	85.22	0.95	79.7619	Medium	2680	566	21.1194	21	7.95389	10	3.78757	81	68.49	Burkholderia LGA carrier
Loki_2	Burkholderia sp.	Lagria okinawana	Japan	2.14347	62.3576	78.79	0.06	77.381	Medium	2426	946	38.9942	765	358.927	175	82.1075	71.99	56.06	Burkholderia LGA carrier
Lruf1_1	B.gladioli	Lagria rufipennis	Japan	1.9351	65.5089	55.4	0.24	47.619	Medium	2002	427	21.3287	13	6.718	7	3.61739	79.81	66.58	Burkholderia LGA carrier
Lv20_9	Burkholderia sp.	Lagria villosa	Brazil	1.88845	58.5141	81.93	0	79.7619	Medium	2290	981	42.8384	584	309.248	129	68.3098	75.47	61.34	Burkholderia LGA carrier
LvStB	Burkholderia sp.	Lagria villosa	Brazil	2.07842	58.9529	89.67	0.16	85.7143	Medium	2537	1032	40.678	650	312.737	160	76.9815	76.06	61.39	Burkholderia LGA carrier
LvStB_2023	Burkholderia sp.	Lagria villosa	Brazil	2.50322	58.6337	97.11	0.02	85.7143	High	3676	1613	43.8792	724	289.227	213	85.0903	78	59.1	Burkholderia LGA carrier
Latri_2	B.gladioli	Lagria atripes	Germany	7.58303	68.4794	86.41	6.06	60.7143	Medium	6417	189	2.9453	26	3.42871	12	1.58248	84.89	82.51	Burkholderia non-LGA carrier
Lgren_7	B.gladioli	Lagria grenieri	Spain	1.79554	68.3952	56.35	0.09	41.6667	Medium	1626	314	19.3112	8	4.45548	1	0.556935	81.35	70.53	Burkholderia non-LGA carrier
LhHG_3	B.gladioli	Lagria hirta	Germany	5.09676	68.5643	64.27	0.74	59.5238	Medium	4310	76	1.76334	22	4.31647	15	2.94305	85.84	84.7	Burkholderia non-LGA carrier
LhSB_5	B.gladioli	Lagria hirta	Germany	7.71434	68.6797	94.26	3.62	63.0952	High	6615	201	3.03855	18	2.33332	8	1.03703	85.17	82.51	Burkholderia non-LGA carrier
LhStG	B.gladioli	Lagria hirta	Germany	8.40473	67.0518	99.94	1.94	90.4762	High	7250	273	3.76552	138	16.4193	124	14.7536	84.02	80	Burkholderia non-LGA carrier
Lv19_4_0	B.lata	Lagria villosa	Brazil	8.81783	66.3884	99.81	4.79	84.5238	High	7838	77	0.982393	27	3.06198	19	2.15473	86.64	86.2	Burkholderia non-LGA carrier
Lv19_6_14	Burkholderia sp.	Lagria villosa	Brazil	1.69353	66.8646	66.95	0.65	33.3333	Medium	1530	189	12.3529	18	10.6287	5	2.95242	84.46	78.54	Burkholderia non-LGA carrier
Lv19_6_18	B.gladioli	Lagria villosa	Brazil	1.62384	66.9705	67.46	0.3	34.5238	Medium	1704	564	33.0986	134	82.5204	55	33.8703	79.53	63.98	Burkholderia non-LGA carrier
Lv20_1	B.arboris	Lagria villosa	Brazil	8.35363	66.3329	100	1.02	90.4762	High	7329	72	0.982399	24	2.873	15	1.79563	86.84	86.33	Burkholderia non-LGA carrier
Lv20_2	B.gladioli	Lagria villosa	Brazil	2.04672	66.6935	81.51	5.45	58.3333	Medium	2005	609	30.3741	64	31.2696	21	10.2603	79.54	64.46	Burkholderia non-LGA carrier
LvStA	B.gladioli	Lagria villosa	Brazil	8.56181	67.9361	100	5.78	91.6667	Medium	7214	1	0.0138619	48	5.60629	28	3.27034	85.72	85.69	Burkholderia non-LGA carrier
383	B.lata | GCA_000012945.1	NaN	NaN	8.67628	66.2724	100	0.31	90.4762	High	7706	54	0.700753	23	2.65091	12	1.38308	86.36	86.1	Reference
A1	B.gladioli | GCA_000633145.1	NaN	NaN	8.11636	68.5071	100	3.18	90.4762	High	6860	127	1.85131	19	2.34095	13	1.6017	84.97	83.75	Reference
ATCC10248	B.gladioli | GCA_000959725.1	NaN	NaN	8.89946	67.6257	100	3.4	91.6667	High	7488	8	0.106838	87	9.77588	48	5.39359	85.79	85.69	Reference
BCC0049	B.arboris | GCA_902830425.1	NaN	NaN	8.28242	66.7639	100	0.13	89.2857	High	7379	67	0.907982	30	3.62213	20	2.41475	87.24	86.81	Reference
BSR3	B.gladioli | GCA_000194745.1	NaN	NaN	9.0523	67.3975	100	1.76	90.4762	High	7727	114	1.47535	158	17.4541	101	11.1574	85.47	84.91	Reference
CHAPALOTE	B.gladioli | GCA_000757585.1	NaN	NaN	8.52713	67.7573	100	2.83	90.4762	High	7387	72	0.974685	46	5.39455	33	3.87	86.22	85.68	Reference
MSMB1756	B.gladioli | GCA_001527485.1	NaN	NaN	8.19427	68.1121	100	3.15	89.2857	High	6915	64	0.925524	24	2.92887	13	1.58647	85.78	85.27	Reference
NBRC_13700	B.gladioli | GCA_000739755.1	NaN	NaN	8.76261	67.7276	100	2.92	91.6667	High	7466	61	0.817037	63	7.18964	36	4.10837	84.86	83.5	Reference
SN82F6	B.gladioli | GCA_000981885.1	NaN	NaN	8.45645	67.7596	100	3.66	91.6667	High	7331	175	2.38712	54	6.38566	42	4.96663	83.05	81.55	Reference
	Other Burkholderia
	Burkholderia with lga BGC
	Reference
