## Supplementary material for "Repeated horizontal acquisition of lagriamide-producing symbionts in Lagriinae beetles": Table S3

### Sheet: Sheet information
Sheet	Data presented
Sheet A	Average nucleotide identity between different lagriamide carrying MAGs.
Sheet B	Aligned fraction between different lagriamide carrying MAGs.
Sheet C	Average nucleotide identity between different lagriamide carrying MAGs and reference B. gladioli genomes.
Sheet D	Aligned fraction between different lagriamide carrying MAGs and reference B. gladioli genomes.

### Sheet: SheetA
	Ecno_3	Latri_1	Lgren_6	LhG_1	LhHG_2	LhSB_1	Lruf2_2	Loki_2	Lruf1_1	Lv20_9	LvStB	LvStB_2023
Ecno_3	100	96.85	94.29	92.01	93.26	93.14	94.17	90.95	94.75	85.02	85.78	0
Latri_1	96.85	100	94.17	92.16	93.26	93.26	94.17	90.97	94.87	85.87	0	86.35
Lgren_6	94.29	94.17	100	91.33	90.97	91.43	92.36	90.83	91.73	86.38	86.58	86.67
LhG_1	92.01	92.16	91.33	100	98.08	98.09	92.16	92.34	93.34	0	0	0
LhHG_2	93.26	93.26	90.97	98.08	100	99.95	93.26	93.5	92.69	87.42	87.97	88.08
LhSB_1	93.14	93.26	91.43	98.09	99.95	100	93.25	93.38	92.97	87.37	87.7	87.73
Lruf2_2	94.17	94.17	92.36	92.16	93.26	93.25	100	91.5	99.95	87.18	87.67	87.66
Loki_2	90.95	90.97	90.83	92.34	93.5	93.38	91.5	100	91.73	0	0	0
Lruf1_1	94.75	94.87	91.73	93.34	92.69	92.97	99.95	91.73	100	0	0	0
Lv20_9	85.02	85.87	86.38	0	87.42	87.37	87.18	0	0	100	99.92	99.9
LvStB	85.78	0	86.58	0	87.97	87.7	87.67	0	0	99.92	100	99.97
LvStB_2023	0	86.35	86.67	0	88.08	87.73	87.66	0	0	99.9	99.97	100

### Sheet: SheetB
	Ecno_3	Latri_1	Lgren_6	LhG_1	LhHG_2	LhSB_1	Lruf2_2	Loki_2	Lruf1_1	Lv20_9	LvStB	LvStB_2023
Ecno_3	100	39.1	21.11	30.14	15.31	19.49	40	22.95	26.48	9.82	10.46	0
Latri_1	61.27	100	30.76	41.83	22.66	28.26	51.73	32.34	33.81	14.36	0	15.63
Lgren_6	58.51	54.42	100	50.51	32.04	41.14	54.66	41.18	38.37	17.29	18.88	19.38
LhG_1	35.24	31.22	21.32	100	27.04	34.55	35.35	31.99	24.07	0	0	0
LhHG_2	42.5	40.16	32.1	64.19	100	69.93	46.08	46.95	30.1	16.03	17.94	18.67
LhSB_1	52.73	48.8	40.16	79.92	68.13	100	55.49	56.72	37.35	18.29	19.82	20.76
Lruf2_2	47.45	39.17	23.4	35.86	19.69	24.34	100	28.76	59.77	14.4	15.35	15.99
Loki_2	33.9	30.49	21.95	40.41	24.97	30.97	35.81	100	23.25	0	0	0
Lruf1_1	43.33	35.31	22.65	33.68	17.74	22.59	82.43	25.76	100	0	0	0
Lv20_9	16.45	15.36	10.46	0	9.68	11.33	20.36	0	0	100	83.49	92.49
LvStB	15.93	0	10.38	0	9.84	11.16	19.72	0	0	75.85	100	84.29
LvStB_2023	0	12.62	8.85	0	8.5	9.71	17.05	0	0	69.78	69.98	100

### Sheet: SheetC
	A1 (GCF_000633145.1)	ATCC10248 (GCF_000959725.1)	BSR3 (GCF_000194745.1)	CHAPALOTE (GCF_000757585.1)	Ecno_3	Latri_1	Lgren_6	LhG_1	LhHG_2	LhSB_1	LhStG	Lruf2_2	Loki_2	Lruf1_1	Lv20_9	LvStA	LvStB	LvStB_2023	MSMB1756 (GCF_001527485.1)	NBRC_13700 (GCF_000739755.1)	SN82F6 (GCF_000981885.1)
A1 (GCF_000633145.1)	100	97.79	97.3	97.65	94.48	94.79	92.75	92.86	93.86	93.68	97.84	96.54	91.38	96.65	87.04	97.78	87.9	83.79	97.67	97.76	97.68
ATCC10248 (GCF_000959725.1)	97.79	100	98.06	98.16	94.26	94.67	92.77	92.62	93.58	93.5	98.92	96.19	91.23	96.52	86.87	98.86	87.81	85.89	98.19	99.99	98.88
BSR3 (GCF_000194745.1)	97.3	98.06	100	97.71	94.26	94.56	92.61	92.66	93.72	93.54	98.16	96.37	91.32	96.52	87.17	98	87.94	86.1	97.95	98.05	97.96
CHAPALOTE (GCF_000757585.1)	97.65	98.16	97.71	100	94.26	94.46	92.57	92.72	93.56	93.55	98.13	96.39	91.33	96.33	87.05	98.09	88.03	85.96	99.08	98	98.07
Ecno_3	94.48	94.26	94.26	94.26	100	96.85	94.29	92.01	93.26	93.14	94.26	94.17	90.95	94.75	85.02	94.26	85.78	0	94.29	94.14	94.61
Latri_1	94.79	94.67	94.56	94.46	96.85	100	94.17	92.16	93.26	93.26	94.79	94.17	90.97	94.87	85.87	94.68	0	86.35	94.7	94.67	95.05
Lgren_6	92.75	92.77	92.61	92.57	94.29	94.17	100	91.33	90.97	91.43	92.75	92.36	90.83	91.73	86.38	92.77	86.58	86.67	92.54	92.77	93.27
LhG_1	92.86	92.62	92.66	92.72	92.01	92.16	91.33	100	98.08	98.09	92.62	92.16	92.34	93.34	0	92.71	0	0	92.65	92.66	93.1
LhHG_2	93.86	93.58	93.72	93.56	93.26	93.26	90.97	98.08	100	99.95	93.58	93.26	93.5	92.69	87.42	93.72	87.97	88.08	93.75	93.59	94.01
LhSB_1	93.68	93.5	93.54	93.55	93.14	93.26	91.43	98.09	99.95	100	93.37	93.25	93.38	92.97	87.37	93.54	87.7	87.73	93.57	93.37	93.88
LhStG	97.84	98.92	98.16	98.13	94.26	94.79	92.75	92.62	93.58	93.37	100	96.4	91.32	96.52	86.9	99.03	87.81	85.87	98.22	98.79	98.96
Lruf2_2	96.54	96.19	96.37	96.39	94.17	94.17	92.36	92.16	93.26	93.25	96.4	100	91.5	99.95	87.18	96.46	87.67	87.66	96.42	96.38	96.89
Loki_2	91.38	91.23	91.32	91.33	90.95	90.97	90.83	92.34	93.5	93.38	91.32	91.5	100	91.73	0	91.29	0	0	91.35	91.23	91.85
Lruf1_1	96.65	96.52	96.52	96.33	94.75	94.87	91.73	93.34	92.69	92.97	96.52	99.95	91.73	100	0	96.66	0	0	96.5	96.46	97.06
Lv20_9	87.04	86.87	87.17	87.05	85.02	85.87	86.38	0	87.42	87.37	86.9	87.18	0	0	100	87.24	99.92	99.9	87.14	86.82	87.16
LvStA	97.78	98.86	98	98.09	94.26	94.68	92.77	92.71	93.72	93.54	99.03	96.46	91.29	96.66	87.24	100	87.86	85.95	98.13	98.78	99.21
LvStB	87.9	87.81	87.94	88.03	85.78	0	86.58	0	87.97	87.7	87.81	87.67	0	0	99.92	87.86	100	99.97	88	87.74	87.87
LvStB_2023	83.79	85.89	86.1	85.96	0	86.35	86.67	0	88.08	87.73	85.87	87.66	0	0	99.9	85.95	99.97	100	86.08	83.59	83.69
MSMB1756 (GCF_001527485.1)	97.67	98.19	97.95	99.08	94.29	94.7	92.54	92.65	93.75	93.57	98.22	96.42	91.35	96.5	87.14	98.13	88	86.08	100	98.22	98.19
NBRC_13700 (GCF_000739755.1)	97.76	99.99	98.05	98	94.14	94.67	92.77	92.66	93.59	93.37	98.79	96.38	91.23	96.46	86.82	98.78	87.74	83.59	98.22	100	98.86
SN82F6 (GCF_000981885.1)	97.68	98.88	97.96	98.07	94.61	95.05	93.27	93.1	94.01	93.88	98.96	96.89	91.85	97.06	87.16	99.21	87.87	83.69	98.19	98.86	100

### Sheet: SheetD
	A1 (GCF_000633145.1)	ATCC10248 (GCF_000959725.1)	BSR3 (GCF_000194745.1)	CHAPALOTE (GCF_000757585.1)	Ecno_3	Latri_1	Lgren_6	LhG_1	LhHG_2	LhSB_1	LhStG	Lruf2_2	Loki_2	Lruf1_1	Lv20_9	LvStA	LvStB	LvStB_2023	MSMB1756 (GCF_001527485.1)	NBRC_13700 (GCF_000739755.1)	SN82F6 (GCF_000981885.1)
A1 (GCF_000633145.1)	100	83.09	80.14	83.14	26.27	18.09	7.88	14.22	6.67	8.63	80.65	21.46	10.45	14.68	4.99	83.46	5.4	5.52	83.92	82.78	83.13
ATCC10248 (GCF_000959725.1)	75.62	100	79.46	79.43	23.68	16.45	7.17	12.86	6.06	7.85	81.61	19.53	9.46	13.29	4.46	84.61	4.83	4.78	78.87	98.46	81.48
BSR3 (GCF_000194745.1)	71.7	78.12	100	78.97	23.17	16.08	7.02	12.59	6.04	7.76	75.62	19.14	9.3	13.01	4.41	77.39	4.83	4.75	76.4	77.56	76.89
CHAPALOTE (GCF_000757585.1)	78.97	82.9	83.83	100	24.61	17.11	7.54	13.44	6.39	8.25	80.02	20.36	9.96	13.85	4.67	82.72	5.06	4.98	87.4	82.37	83.84
Ecno_3	67.2	66.56	66.26	66.29	100	39.1	21.11	30.14	15.31	19.49	64.94	40	22.95	26.48	9.82	66.8	10.46	0	66.92	65.96	64.77
Latri_1	72.48	72.43	72.02	72.19	61.27	100	30.76	41.83	22.66	28.26	70.79	51.73	32.34	33.81	14.36	71.99	0	15.63	72.66	71.65	70.94
Lgren_6	55.89	55.89	55.61	56.25	58.51	54.42	100	50.51	32.04	41.14	55.87	54.66	41.18	38.37	17.29	56.01	18.88	19.38	56.64	55.48	55.08
LhG_1	42.54	42.28	42.11	42.32	35.24	31.22	21.32	100	27.04	34.55	41.94	35.35	31.99	24.07	0	42.27	0	0	42.43	41.9	41.6
LhHG_2	47.38	47.29	47.99	47.76	42.5	40.16	32.1	64.19	100	69.93	48.16	46.08	46.95	30.1	16.03	48.22	17.94	18.67	47.54	47.03	46.35
LhSB_1	59.69	59.69	60.04	60.14	52.73	48.8	40.16	79.92	68.13	100	59.38	55.49	56.72	37.35	18.29	59.87	19.82	20.76	59.65	59.27	57.94
LhStG	77.72	86.41	81.45	81.19	24.46	17.02	7.59	13.51	6.53	8.27	100	20.54	9.98	14.08	4.72	88.68	5.07	5.19	82.39	85.93	86.72
Lruf2_2	65.12	65.14	64.93	65.05	47.45	39.17	23.4	35.86	19.69	24.34	64.67	100	28.76	59.77	14.4	65.28	15.35	15.99	65.03	64.74	64
Loki_2	39.5	39.29	39.26	39.6	33.9	30.49	21.95	40.41	24.97	30.97	39.13	35.81	100	23.25	0	39.83	0	0	39.5	39.09	38.58
Lruf1_1	61.43	61.13	60.85	61.02	43.33	35.31	22.65	33.68	17.74	22.59	61.17	82.43	25.76	100	0	61.31	0	0	61.13	60.9	60.14
Lv20_9	21.39	21.03	21.16	21.07	16.45	15.36	10.46	0	9.68	11.33	21.01	20.36	0	0	100	21.29	83.49	92.49	21.72	20.9	20.52
LvStA	78.95	87.95	81.83	82.38	24.7	16.99	7.47	13.37	6.42	8.18	87.06	20.35	9.97	13.86	4.7	100	5.1	5.03	80.94	87.06	88.47
LvStB	21.05	20.67	21.04	20.76	15.93	0	10.38	0	9.84	11.16	20.52	19.72	0	0	75.85	20.99	100	84.29	21.22	20.49	20.25
LvStB_2023	17.88	16.99	17.17	16.97	0	12.62	8.85	0	8.5	9.71	17.42	17.05	0	0	69.78	17.19	69.98	100	17.56	16.92	17.11
MSMB1756 (GCF_001527485.1)	82.94	85.65	84.4	90.95	25.85	17.92	7.9	14.02	6.62	8.52	84.51	21.18	10.33	14.43	5.01	84.57	5.38	5.36	100	85.14	86
NBRC_13700 (GCF_000739755.1)	76.51	100	80.13	80.16	23.83	16.52	7.23	12.95	6.12	7.92	82.42	19.72	9.56	13.45	4.5	85.07	4.86	4.84	79.63	100	82.53
SN82F6 (GCF_000981885.1)	79.95	86.12	82.67	84.9	24.35	17.02	7.47	13.38	6.28	8.05	86.56	20.29	9.82	13.82	4.6	89.95	5	5.09	83.69	85.88	100
