## Supplementary material for "Repeated horizontal acquisition of lagriamide-producing symbionts in Lagriinae beetles": Table S4

### Sheet: Sheet1
Table S4 Detailed metadata of different beetles used in the study.
Sample	Species	Description	Location	Date of collection
Latri	Lagria atripes	Accessory glands from 6 females	Rhineland Palatinate, Germany	May-June 2018
Lgren	Lagria grenieri	Ovipositor and accessory glands from 5 females	Huelva, Spain	2016
LhSB	Lagria hirta	Ovipositor and accessory glands from 5 females	Hessen, Germany	2017-07-04
LhG	Lagria hirta	Ovipositor and accessory glands from 6 females	Galicia, Spain	2018-09-15
LhHG	Lagria hirta	Ovipositor and accessory glands from 3 females (short-read) and pool of 6 egg clutches (20-30 eggs per clutch) (long-read)	Rhineland Palatinate, Germany	2019-07-06
Lv19*	Lagria villosa	8 egg clutches laid by field collected females	Sao Paulo State, Brazil	January-February 2015
Lv20	Lagria villosa	Accessory gland from 13 females	Sao Paulo State, Brazil	2017-03-02
Lv23	Lagria villosa	Accessory glands from 6 females	Sao Paulo State, Brazil	2023-03-01
Loki	Lagria okinawana	Dissected female accessory glands from 8 females	Okinawa, Japan	2014-05-08
Lruf1	Lagria rufipennis	Dissected female accessory glands from 3 females	Osaka and Ibaraki, Japan	June-July 2012
Lruf2	Lagria rufipennis	Dissected female accessory glands from 3 females	Tokushima, Osaka and Kagoshima, Japan	2012-07-01
Ecno	Ecnolagria sp.	Dissected female accessory glands from 1 female	New South Wales, Australia	Nov-Dec 2009
*Reported previously in Flórez et al. (2018) and Waterworth et al. (2020)
